# Sequence neighborhoods enable reliable prediction of pathogenic mutations in cancer genomes

**DOI:** 10.1101/2021.02.09.430460

**Authors:** Shayantan Banerjee, Karthik Raman, Balaraman Ravindran

**Affiliations:** Robert Bosch Centre for Data Science and Artificial Intelligence (RBCDSAI), Indian Institute of Technology (IIT) Madras, Chennai - 600 036; Initiative for Biological Systems Engineering, IIT Madras, Chennai - 600 036; Bhupat and Jyoti Mehta School of Biosciences, Department of Biotechnology, IIT Madras, Chennai - 600 036; Department of Computer Science and Engineering, IIT Madras, Chennai - 600 036

## Abstract

Identifying cancer-causing mutations from sequenced cancer genomes hold much promise for targeted therapy and precision medicine. “Driver” mutations are primarily responsible for cancer progression, while “passengers” are functionally neutral. Although several computational approaches have been developed for distinguishing between driver and passenger mutations, very few have concentrated on utilizing the raw nucleotide sequences surrounding a particular mutation as potential features for building predictive models. Using experimentally validated cancer mutation data in this study, we explored various string-based feature representation techniques to incorporate information on the neighborhood bases immediately 5’ and 3’ from each mutated position. Density estimation methods showed significant distributional differences between the neighborhood bases surrounding driver and passenger mutations. Binary classification models derived using repeated cross-validation experiments gave comparable performances across all window sizes. Integrating sequence features derived from raw nucleotide sequences with other genomic, structural and evolutionary features resulted in the development of a pan-cancer mutation effect prediction tool, NBDriver, which was highly efficient in identifying pathogenic variants from five independent validation datasets. An ensemble predictor obtained by combining the predictions from NBDriver with two other commonly used driver prediction tools (CONDEL and Mutation Taster) outperformed existing pan-cancer models in prioritizing a literature-curated list of driver and passenger mutations. Using the list of true positive mutation predictions derived from NBDriver, we identified a list of 138 known driver genes with functional evidence from various sources. Overall, our study underscores the efficacy of utilizing raw nucleotide sequences as features to distinguish between driver and passenger mutations from sequenced cancer genomes.
