## Supplementary Files for "Sequence neighborhoods enable reliable prediction of pathogenic mutations in cancer genomes"

### Sheet: Table 1
Table 1: Details about the five different datasets that were combined to form one single dataset of missense mutations in Brown et al
Dataset	Details
IARC TP53	Experimentally determined missense mutations based on the functional transactivation activities. "Functional" and "partially functional" mutations were treated as neutral and "non functional" mutations were treated as "non neutral"
Martelotto et al.	Curated list of mutations based on experimental evidence collected from literature. Mutations with documented evidence of deleteriousness were classified as "damaging" and those without were considered "neutral"
BRCA 1	Experimentally verified BRCA1 mutations and their ability to participate in homology-directed repair
Campbell et al.	Drivers of hypermutation in DNA polymerase epsilon and polymerase delta genes (POLE/POLD1)
Ng et al.	Annotated missense mutations based on their impact on cell viability in Ba/FC and MCF10A models. Whenever the cell viability was higher than the wild-type, the mutation was labelled "activating" or "non-neutral" and when it was similar to the wild-type, it was labelled as "neutral"

### Sheet: Table 2
Table 2: List of the descriptive genomic features used to train our machine learning models
Features	Source	Significance
UniprotDOM_PostModEnz	SNVBOX	Site in an enzymatic domain responsible for any kind of post-translational modification
ExonSnpDensity	SNVBOX	The number of SNPs in the exon where the mutation is located divided by the length of the exon.
HMMPHC	SNVBOX	Calculated based on the degree of conservation of the residue, the mutation and the most probable amino acid in a match state of a hidden Markov model built with SAM-T2K software.
MGARelEntropy	SNVBOX	Kullback-Leibler divergence calculated for the column of Multiz-46-way alignment (corresponding to the location of the mutation) and that of a background distribution of amino acid residues computed from a large sample of multiple sequence alignments.
HMMRelEntropy	SNVBOX	Kullback-Leibler Divergence calculated for the column of the SAM-T2K multiple sequence alignment (corresponding to the location of the mutation) and that of a background distribution of amino acid residues computed from a large sample of multiple sequence alignments.
Gerp++	ANNOVAR	Evolutionary conservativeness score using a up to bottom based species distance calculation
AAPAM250	SNVBOX	Amino acid substitution score from the PAM250 matrix.
PredBFactorM	SNVBOX	These features consist of the probability that the wild type residue backbone is intermediate.
PredRSAE	SNVBOX	These features consist of the probability of the wild type accessibility residue being exposed.
PredBFactorS	SNVBOX	These features consist of the probability that the wild type residue backbone is stiff.
AABLOSUM	SNVBOX	Amino acid substitution score from the BLOSUM 62 matrix
AAGrantham	SNVBOX	The Grantham distance from reference to mutation amino acid residue.
AAEx	SNVBOX	Amino acid substitution score from the EX matrix.
ExonHapMapSnpDensity	SNVBOX	The number of HapMap verified SNPs (dbSNP build 131) in the exon where the mutation is located divided by the length of the exon.
HMMEntropy	SNVBOX	The Shannon entropy calculated for the column of the SAM-T2K multiple sequence alignment, corresponding to the location of the mutation.
MGAEntropy	SNVBOX	The Shannon entropy calculated for the column of the Multiz-46-way alignment, corresponding to the location of the mutation.
UniprotREGIONS	SNVBOX	Region of interest in the protein sequence, which are defined experimentally, could be related to protein-protein interaction and biological process regulation etc.
ExonConservation	SNVBOX	The conservation score for the entire exon calculated from a 46-species phylogenetic alignment using the UCSC Genome Browser (hg19). Scores are given for windows of nucleotides. We retrieve the scores for each region that overlaps the exon in which the base substitution occurred and calculated a weighted average of the conservation scores where the weight is the number of bases with a particular …
PredRSAB	SNVBOX	These features consist of the probability of the wild type accessibility residue being buried.
PredStabilityL	SNVBOX	These features consist of the probability that the wild stability type residue contributes to overall protein stability in a manner that is highly destabilizing, Stability estimates for the neural network training data were calculated using the FoldX force field
PredStabilityH	SNVBOX	These features consist of the probability that the wild stability type residue contributes to overall protein stability in a manner that is highly stabilizing, Stability estimates for the neural network training data were calculated using the FoldX force field
AAMJ	SNVBOX	Amino acid substitution score from the Miyazawa-Jernigan contact energy matrix
Functional_Impact_Score	Mutation Assessor	Additive combination of variant conservation score and variant specificity score
Variant_Conservation_Score	Mutation Assessor	Combinatory entropy based evolutionary conservativeness score
Variant_Specificity_Score	Mutation Assessor	Species subgroupping based evolutionary conservativeness score
VEST	SNVBOX	VEST pathogenicity score for missense variants
Cancer Driver Score (1-CHASM)	SNVBOX	1 - CHASM cancer driver score. Closer to 1 means that the mutation is more likely a cancer driver.
Chromosmome	Genomic Feature
Substitution Type	Genomic Feature

### Sheet: Table 3
Table 3a: Repeated cross-validation results using only neighborhood sequences as features
Window Size	Sensitivity			Specificity			AUC			MCC
	Classifier	Feature Type	Value (CI)	Classifier	Feature Type	Value (CI)	Classifier	Feature Type	Value (CI)	Classifier	Feature Type	Value (CI)
1	RF	CV (k=2)	0.938 (0.919-0.940)	ET	CV (k=2)	0.677 (0.668-0.689)	RF	CV (k=2)	0.802 (0.793-0.806)	KDE	OHE	0.506 (0.490-0.516)
2	RF	CV (k=4)	0.933 (0.923-0.941)	KDE	CV (k=4)	0.696 (0.679-0.710)	RF	CV (k=3)	0.807 (0.797-0.809)	KDE	OHE	0.509 (0.499-0.520)
3	RF	CV (k=2)	0.925 (0.917-0.935)	KDE	TF (k=3)	0.731 (0.718-0.753)	KDE	TF (k=3)	0.808 (0.804-0.813)	KDE	TF (k=3)	0.52 (0.512-0.530)
4	RF	CV (k=3)	0.925 (0.918-0.938)	KDE	TF (k=3)	0.755 (0.738-0.783)	KDE	TF (k=3)	0.813 (0.805-0.815)	KDE	TF (k=3)	0.536 (0.521-0.543)
5	RF	CV (k=3)	0.938 (0.923-0.941)	KDE	TF (k=3)	0.795 (0.770-0.798)	KDE	TF (k=3)	0.819 (0.812-0.822)	KDE	TF (k=3)	0.552 (0.535-0.560)
6	RF	CV (k=3)	0.938 (0.921-0.94)	KDE	TF (k=3)	0.798 (0.779-0.8)	KDE	TF (k=3)	0.819 (0.814-0.829)	KDE	TF (k=3)	0.553 (0.545-0.571)
7	RF	CV (k=2)	0.92 (0.913-0.928)	KDE	TF (k=3)	0.785 (0.761-0.804)	KDE	TF (k=3)	0.824 (0.820-0.835)	KDE	TF (k=3)	0.559 (0.550-0.583)
8	RF	CV (k=2)	0.929 (0.911-0.934)	KDE	TF (k=3)	0.792 (0.782-0.810)	KDE	TF (k=3)	0.828 (0.823-0.833)	KDE	TF (k=3)	0.571 (0.561-0.579)
9	RF	CV (k=2)	0.938 (0.92-0.94)	KDE	TF (k=3)	0.803 (0.792-0.809)	KDE	TF (k=3)	0.824 (0.825-0.839)	KDE	TF (k=3)	0.568 (0.561-0.587)
10	RF	CV (k=2)	0.929 (0.910-0.937)	KDE	TF (k=3)	0.807 (0.791-0.811)	KDE	TF (k=3)	0.832 (0.826-0.841)	KDE	TF (k=3)	0.584 (0.564-0.594)
Table 3b: Results from the Wilcoxon signed-rank test dispalying significant increase in the classification performances with the increase in the size of the neighborhood
Sensitivity		Specificity		AUC		MCC
Window size Pairs	WSR (p-value)	Window size Pairs	WSR (p-value)	Window size Pairs	WSR (p-value)	Window size Pairs	WSR (p-value)
(4,9)	0.04	(1,3)	1.8e-06	(1,3)	0.04	(1,3)	0.04
(7,9)	0.01	(1,4)	5.5e-06	(1,4)	0.03	(1,4)	0.003
		(1,5)	2.3e-06	(1,5)	0.0002	(1,5)	1e-05
		(1,6)	1.75e-06	(1,6)	6e-05	(1,6)	3.4e-06
		(1,7)	2.4e-06	(1,7)	4e-06	(1,7)	2e-06
		(1,8)	1.2e-06	(1,8)	3e-05	(1,8)	2.3e-06
		(1,9)	1.9e-06	(1,9)	2e-06	(1,9)	3e-05
		(1,10)	1.82e-06	(1,10)	1e-07	(1,10)	2.2e-05
		(2,3)	0.001	(2,5)	0.005	(2,4)	0.004
		(2,4)	0.0006	(2,6)	0.0006	(2,5)	2e-05
		(2,5)	2e-06	(2,7)	0.0001	(2,6)	3e-07
		(2,6)	2.31e-06	(2,8)	1e-05	(2,7)	3e-08
		(2,7)	3.1e-06	(2,9)	2.9e-05	(2,8)	5.6e-09
		(2,8)	1.8e-06	(2,10)	1.56e-05	(2,9)	5.72e-08
		(2,9)	1.75e-05	(3,4)	0.02	(2,10)	1.3e-07
		(2,10)	1.2e-05	(3,5)	0.004	(3,4)	0.02
		(3,5)	0.03	(3,6)	0.025	(3,5)	0.003
		.(3.6)	1.7e-06	(3,7)	0.0002	(3,6)	0.0005
		(3,7)	0.003	(3,8)	1e-05	(3,7)	1.39e-05
		(3,8)	9.15e-05	(3,9)	1e-05	(3,8)	7e-06
		(3,9)	0.0009	(3,10)	3.3e-06	(3,9)	8e-06
		(3,10)	1.78e-06	(4,5)	0.039	(3,10)	3.3e-06
		(4,6)	0.02	(4,6)	0.029	(4,6)	0.01
		(4,8)	0.03	(4,7)	0.002	(4,7)	0.004
		(4,9)	0.01	(4,8)	0.0002	(4,8)	3e-05
		(4,10)	0.002	(4,9)	0.0003	(4,9)	2e-06
		(5,10)	0.012	(4,10)	2e-06	(4,10)	4e-05
						(5,7)	0.02
						(5,8)	0.002
						(5,9)	0.01
						(5,10)	0.002
Each entry (x,y) signifies that if we increase our window size from x to y, we get an overall significant increase (WRS test pval <0.05) in the corresponding classification metric

### Sheet: Table 4
Table 4: Ranked list of the 50 features used to train the integrated model (neighborhood features are shaded in red)
Rank	Feature Name	Description
1	Chr	Chromosome (Genomic Feature)
2	UniprotDOM_PostModEnz	SNVBOX
3	UniprotREGIONS	SNVBOX
4	ExonSnpDensity	SNVBOX
5	HMMEntropy	SNVBOX
6	VEST	SNVBOX
7	Cancer_driver_score_oneminuschasm	SNVBOX
8	HMMRelEntropy	SNVBOX
9	Type	Substitution Type (Genomic feature)
10	HMMPHC	SNVBOX
11	ExonConservation	SNVBOX
12	GAAA	Nbd. feature
13	MGAEntropy	SNVBOX
14	ATTA	Nbd. feature
15	AAAT	Nbd. feature
16	PredStabilityH	SNVBOX
17	PredRSAE	SNVBOX
18	PredStabilityL	SNVBOX
19	CAAA	Nbd. feature
20	PredRSAB	SNVBOX
21	PredBFactorS	SNVBOX
22	AABLOSUM	SNVBOX
23	MGARelEntropy	SNVBOX
24	PredBFactorM	SNVBOX
25	AAGrantham	SNVBOX
26	CATT	Nbd. feature
27	GAAT	Nbd. feature
28	AAEx	SNVBOX
29	AAAA	Nbd. feature
30	AAAC	Nbd. feature
31	ATTT	Nbd. feature
32	GERP.._RS	SNVBOX
33	TATG	Nbd. feature
34	TGTG	Nbd. feature
35	TTTT	Nbd. feature
36	AAMJ	SNVBOX
37	CTGA	Nbd. feature
38	AATT	Nbd. feature
39	AAAG	Nbd. feature
40	AATA	Nbd. feature
41	AATG	Nbd. feature
42	CCCA	Nbd. feature
43	TGAA	Nbd. feature
44	ACTG	Nbd. feature
45	AACC	Nbd. feature
46	TTTC	Nbd. feature
47	ACCC	Nbd. feature
48	AAGC	Nbd. feature
49	AGGA	Nbd. feature
50	TCAA	Nbd. feature

### Sheet: Table 5
Table 5: Results of combining various mutation effect predictors on the Martelotto et al. dataset
Algorithm	Accuracy	Sensitivity	Specificity	PPV	NPV	Composite Score
Integrated model + CHASMplus+ FATHMM (cancer)+ Mutation Taster + Condel	0.945	0.985	0.689	0.95	0.88	3.504
Integrated model + Mutation Taster +Condel	0.942	0.99	0.65	0.945	0.919	3.504
FATHMM (cancer)+CHASMplus+Condel	0.91	0.9647	0.5786	0.9328	0.7297	3.2058
Integrated model+CHASMPlus+FATHMM (cancer)	0.9333	0.9717	0.7	0.9516	0.8033	3.4266
MutationTaster+FATHMM (cancer)+Condel	0.9292	0.9941	0.5357	0.9285	0.9375	3.3958
MutationTaster+FATHMM (cancer)+CHASMplus	0.9171	0.9388	0.7857	0.9637	0.679	3.3672
Integrated model+CHASMPlus+MutationTaster	0.911	0.9282	0.8071	0.9669	0.6494	3.3516
Integrated model+CHASMPlus+MutationTaster+Condel	0.8989	0.9093	0.8357	0.9711	0.6031	3.3192
Integrated model+CHASMPlus+Condel	0.9141	0.9482	0.7071	0.9515	0.6923	3.2991
MutationTaster+FATHMM (cancer)+Condel+CHASMPlus	0.9161	0.9741	0.5643	0.9313	0.7822	3.2519
Integrated model+FATHMM (cancer)+Condel	0.913	0.9812	0.5	0.9225	0.814	3.2177
Integrated model+ PROVEAN+ SIFT	0.8413	0.8693	0.6714	0.9413	0.4585	2.9405
MutationTaster+PROVEAN+SIFT	0.8342	0.8587	0.6857	0.9431	0.4444	2.9319
Integrated model+VEST+PolyPhen2	0.8382	0.9011	0.4571	0.9096	0.4324	2.7002
MutationTaster+VEST+Polyphen2	0.8463	0.894	0.5571	0.9245	0.4643	2.8399
Integrated model+PROVEAN+SIFT+VEST+PolyPhen2+MutationAssessor	0.8857	0.8822	0.5643	0.925	0.4489	2.8204
MutationTaster+PROVEAN+SIFT+VEST+PolyPhen2+MutationAssessor	0.8281	0.8704	0.6429	0.9366	0.45	2.8999

### Sheet: Table 6
Table 6: List of driver genes predicted by our method and their overlap with gene sets from already published landmark studies
Gene symbol (HGNC)	CGC (Tier)	Oncogene/TSG (based on CGC)	Deitlein et al.	Tamborero et al.	Bailey et al.	Martincorena et al. (positive selection)	Martincorena et al. (known cancer genes)	Intogen (Release 2014.12)	TCGA papers (PMID: 25109877 and 25079552)
BRAF	1	Oncogene	YES	YES	YES	YES	YES	YES	YES
BRCA1	1	TSG	YES	YES	YES	YES	YES	YES	YES
BRCA2	1	TSG	YES	YES	YES	NO	YES	YES	YES
EGFR	1	Oncogene	YES	YES	YES	YES	YES	YES	YES
ERBB2	1	Oncogene	YES	YES	YES	YES	YES	YES	NO
ESR1	1	Oncogene	YES	YES	YES	NO	YES	NO	NO
IDH1	1	Oncogene	YES	YES	YES	YES	YES	YES	YES		KEY for Table 6
IDH2	1	Oncogene	YES	YES	YES	YES	YES	YES	YES			Non-CGC gene identified as driver by at least two sources
KIT	1	Oncogene	YES	YES	YES	YES	YES	YES	YES			Non-CGC genes not identified by any of the landamark studies
PIK3CA	1	Oncogene	YES	YES	YES	YES	YES	YES	YES
TP53	1	TSG	YES	YES	YES	YES	YES	YES	YES
ARAF	2	Oncogene	NO	NO	YES	NO	NO	NO	NO
PIK3R1	1	TSG	YES	YES	YES	YES	YES	YES	YES
MET	1	Oncogene	YES	NO	NO	YES	YES	YES	YES
HNF1A	1	TSG	YES	NO	NO	NO	YES	YES	NO
RB1	1	TSG	YES	YES	YES	YES	YES	YES	YES
MPL	1	Oncogene	NO	NO	NO	NO	YES	NO	NO
HIF1A	1	Oncogene	NO	NO	NO	NO	NO	NO	NO
DDR2	1	Oncogene	NO	NO	NO	NO	NO	NO	NO
CASP9	2	Unknown	NO	NO	NO	NO	NO	NO	NO
AKT3	2	Oncogene	NO	NO	NO	NO	NO	NO	NO
FLT3	1	Oncogene	YES	YES	NO	YES	YES	YES	YES
ABL1	1	Oncogene	NO	YES	YES	NO	YES	NO	NO
APC	1	TSG	YES	YES	YES	YES	YES	YES	YES
AR	1	Oncogene	NO	YES	YES	NO	NO	NO	YES
ATM	1	TSG	YES	YES	YES	YES	YES	YES	YES
CBL	1	TSG	NO	NO	NO	NO	YES	NO	NO
CCND1	1	Oncogene	YES	YES	YES	YES	YES	YES	YES
CDH1	1	TSG	YES	YES	YES	YES	YES	YES	YES
CDK12	1	TSG	YES	YES	YES	YES	YES	YES	YES
CTLA4	Unknown	Unknown	NO	NO	NO	NO	NO	NO	NO
CTNNB1	1	Oncogene	YES	YES	YES	YES	YES	YES	YES
EPAS1	1	Oncogene/TSG	YES	NO	NO	NO	YES	NO	NO
ERBB3	1	Oncogene	YES	NO	YES	YES	YES	YES	NO
FGFR3	1	Oncogene	YES	YES	YES	YES	YES	YES	YES
FGFR4	1	Oncogene	YES	NO	NO	NO	NO	NO	NO
IGF1R	Unknown	Unknown	NO	NO	NO	NO	NO	NO	NO
JAK2	1	Oncogene	NO	YES	YES	NO	YES	NO	NO
MAP2K1	1	Oncogene	YES	NO	YES	NO	YES	YES	NO
MAP2K4	1	TSG	YES	YES	YES	YES	YES	YES	YES
MYC	1	Oncogene	NO	NO	YES	NO	NO	YES	NO
NF1	1	TSG	YES	YES	YES	YES	YES	YES	YES
NTRK1	1	Oncogene	NO	NO	NO	NO	NO	NO	NO
PDGFRA	1	Oncogene	NO	YES	NO	NO	YES	NO	YES
PIK3CD	Unknown	Unknown	NO	NO	NO	NO	NO	NO	NO
PIM1	1	Fusion/Oncogene	YES	NO	NO	NO	NO	NO	NO
PTEN	1	TSG	YES	YES	YES	YES	YES	YES	YES
PTPN11	1	Oncogene	YES	YES	YES	YES	YES	YES	YES
RAC1	1	Oncogene	YES	YES	YES	YES	YES	YES	NO
RET	1	Oncogene	YES	NO	NO	NO	YES	NO	NO
SMO	1	Oncogene	NO	NO	NO	NO	YES	YES	NO
STK11	1	TSG	YES	YES	YES	YES	YES	YES	YES
TGFBR1	Unknown	Unknown	NO	NO	NO	NO	NO	NO	NO
TGFBR2	1	TSG	YES	YES	YES	YES	YES	YES	YES
ACVR1	1	Oncogene	NO	NO	NO	NO	YES	NO	NO
AKT1	1	Oncogene	YES	YES	YES	YES	YES	YES	YES
ALK	1	Oncogene	NO	NO	YES	NO	YES	YES	NO
BTK	1	Oncogene	NO	NO	NO	NO	NO	NO	NO
CCND3	1	Oncogene	NO	NO	NO	NO	NO	NO	NO
CDK4	1	Oncogene	YES	NO	YES	NO	YES	YES	NO
CDKN2A	1	TSG	YES	YES	YES	YES	YES	YES	YES
CREBBP	1	TSG	YES	NO	YES	YES	YES	YES	NO
CSF1R	2	Oncogene	NO	NO	NO	NO	YES	NO	NO
ERBB4	1	Oncogene	YES	NO	NO	NO	NO	NO	YES
ERCC2	1	TSG	YES	YES	YES	YES	YES	YES	YES
EZH2	1	Oncogene/TSG	YES	YES	NO	NO	YES	YES	YES
FGFR1	1	Oncogene	NO	NO	YES	NO	YES	YES	NO
FGFR2	1	Oncogene	YES	YES	YES	YES	YES	YES	YES
HRAS	1	Oncogene	YES	YES	YES	YES	YES	YES	NO
JAK1	1	Oncogene/TSG	NO	NO	YES	YES	YES	NO	NO
KDM5C	1	TSG	YES	YES	YES	YES	YES	YES	YES
KDR	1	Oncogene	NO	NO	NO	NO	YES	YES	NO
MTOR	1	Oncogene	YES	YES	YES	YES	YES	YES	YES
NFE2L2	1	Oncogene	YES	YES	YES	YES	YES	YES	YES
NOTCH1	1	Oncogene/TSG	YES	YES	YES	YES	YES	YES	YES
NRAS	1	Oncogene	YES	YES	YES	YES	YES	YES	YES
NTRK3	1	Oncogene	NO	NO	NO	NO	YES	NO	NO
PDGFRB	1	Oncogene	NO	NO	NO	NO	NO	NO	NO
PIK3CB	1	Oncogene	NO	YES	YES	NO	NO	YES	NO
PMS2	1	TSG	NO	NO	YES	NO	NO	NO	NO
PTPRD	2	TSG	NO	NO	NO	NO	NO	NO	NO
RAF1	1	Oncogene	NO	NO	YES	NO	NO	NO	NO
RHEB	Unknown	Unknown	NO	YES	YES	NO	YES	YES	NO
RHOA	1	Oncogene	YES	YES	YES	YES	YES	YES	NO
RIT1	Unknown	Unknown	NO	NO	NO	NO	YES	NO	YES
ROS1	1	Oncogene	NO	NO	NO	NO	NO	NO	NO
SDHB	1	TSG	NO	NO	NO	NO	NO	NO	NO
STAT3	1	Oncogene	YES	YES	NO	NO	YES	NO	NO
TERT	1	Oncogene	NO	NO	NO	NO	YES	NO	NO
TSC1	1	TSG	YES	NO	YES	YES	YES	YES	NO
MDM2	1	Oncogene	NO	NO	NO	NO	NO	NO	NO
SF3B1	1	Oncogene	YES	YES	YES	NO	YES	YES	YES
SMAD4	1	TSG	YES	YES	YES	YES	YES	YES	YES
CTNNA2	2	Oncogene	NO	NO	NO	NO	NO	NO	NO
MYCN	1	Oncogene	NO	NO	NO	NO	NO	YES	NO
PREX2	1	Oncogene	YES	NO	NO	NO	NO	NO	NO
MSH2	1	TSG	NO	NO	YES	NO	YES	NO	NO
MLH1	1	TSG	NO	NO	YES	NO	YES	YES	NO
FBXW7	1	TSG	YES	YES	YES	YES	YES	YES	YES
A1CF	2	Oncogene	YES	NO	NO	NO	NO	NO	NO
HIST1H3B	1	Oncogene	NO	NO	NO	YES	YES	NO	NO
CDH17	2	Oncogene	NO	NO	NO	NO	NO	NO	NO
CTCF	1	TSG	YES	YES	YES	YES	YES	YES	YES
ELF3	2	Oncogene/TSG	YES	YES	YES	YES	YES	YES	YES
ERCC4	1	TSG	NO	NO	NO	NO	NO	NO	NO
H3F3A	1	Oncogene	NO	NO	YES	NO	YES	NO	NO
MDM4	1	Oncogene	NO	NO	NO	NO	NO	NO	NO
MED12	1	Oncogene/TSG	YES	YES	NO	NO	YES	YES	NO
MSH6	1	TSG	YES	NO	NO	NO	YES	NO	NO
NUP93	Unknown	Unknown	YES	YES	NO	NO	NO	YES	NO
RAD54L	Unknown	Unknown	NO	NO	NO	NO	NO	NO	NO
RASA1	Unknown	Unknown	YES	YES	YES	YES	YES	YES	NO
SHOC2	Unknown	Unknown	NO	NO	NO	NO	NO	NO	NO
SMAD3	1	TSG	YES	NO	NO	NO	NO	NO	NO
TET2	1	TSG	YES	YES	NO	YES	YES	YES	YES
TSC2	1	TSG	YES	YES	NO	YES	YES	NO	NO
VHL	1	TSG	YES	YES	YES	YES	YES	YES	YES
BAP1	1	TSG	YES	YES	YES	YES	YES	YES	YES
BRIP1	1	TSG	NO	NO	NO	NO	NO	NO	NO
CARD11	1	Oncogene	YES	NO	NO	NO	YES	NO	NO
CDKN2B	Unknown	Unknown	NO	NO	NO	NO	NO	NO	NO
DICER1	1	TSG	YES	YES	NO	NO	YES	YES	NO
FANCA	1	TSG	NO	YES	NO	NO	NO	NO	NO
FAT1	1	TSG	YES	NO	YES	YES	YES	YES	NO
FOXL2	1	Oncogene/TSG	NO	NO	NO	NO	YES	NO	NO
FOXP1	1	Oncogene/TSG	NO	NO	NO	NO	NO	YES	NO
GNAQ	1	Oncogene	YES	NO	YES	NO	YES	NO	NO
HIST1H1C	Unknown	Unknown	YES	NO	YES	YES	YES	NO	YES
KLF4	1	Oncogene/TSG	NO	NO	NO	NO	YES	YES	NO
PALB2	1	TSG	NO	NO	NO	NO	NO	NO	NO
PPP6C	1	TSG	YES	NO	NO	YES	YES	YES	NO
SETD2	1	TSG	YES	YES	YES	YES	YES	YES	YES
SOS1	Unknown	Unknown	NO	YES	YES	NO	NO	YES	NO
SPOP	1	TSG	YES	YES	YES	YES	YES	YES	YES
SRSF2	1	Oncogene	NO	NO	NO	NO	YES	NO	NO
XPO1	1	Oncogene	YES	NO	NO	NO	YES	YES	NO
XRCC2	Unknown	Unknown	NO	NO	NO	NO	NO	NO	NO
ARID1A	1	TSG	YES	YES	YES	YES	YES	YES	YES

### Sheet: Table 7
Table 7a: Summary and literature evidence of hotspot mutations correctly identified by our method
Study	Mutation	Gene	Observations	References
Cancer Mutation Census	Y1248C	MET	Associated with poor prognosis in Renal Cell Carcinoma	39
Cancer Mutation Census	M1268I	MET
Cancer Mutation Census	W515L	MPL	Biomarker in identifying patients with Chronic Myeloproliferative Neoplasms	40
Cancer Mutation Census	D835A, D835E, D835H, D835V, D835N, D835Y	FLT3	Hotspot mutations in the codon 835 of FLT3 have been implicated in the majority of AML and ALL patients	41
Cancer Mutation Census	D816V, D816Y, D816A, D816H, D816G, D816E	KIT	Hotspot mutations in the codon 816 of KIT have been implicated in patients suffering from AML	42
Cancer Mutation Census	V560A, V560D	KIT	Hotspot mutations in the codon 560 of KIT have been implicated in patients suffering from gastric cancer	43
Rheinbay et al.	H1047P, H1047R, H1047L	PIK3CA	Hotspot mutations in the codon 1047 are some of the most frequent alterations in the PIK3CA gene	54
Rheinbay et al.	Q61E, Q61K	NRAS	Q61 is a predominantly mutated hotspot in NRAS and has been implicated in melanoma	52
Rheinbay et al.	R273L, R273P, R273H, R248L, R248P, R248Q, R282W, R282G, Y220F, Y220C, Y220S	TP53	All these mutations are among the top 10 most common mutations in TP53	53
Rheinbay et al.	R132L, R132P, R132H	IDH1	Evolutionary conserved residue R132 was found to be mutated in GBM	55
Table 7b: Literature evidence of the genes containing correctly predicted rare driver mutations by our integrated model
Study	Gene Name	Observation	Reference
Mao et al.	ARID1A	Mutated in over 50% of ovarian clear cell carcinomas	57
Mao et al.	CDK12	The downregulation of recurrently mutated tumor suppressor gene CDK12, has been associated with genome instability in serous ovarian carcinoma	58
Mao et al.	HER2	The human epidermal growth factor receptor 2 (HER2) gene expression has been associated with poor prognosis in ovarian cancer patients	59
Mao et al.	MLH1, MSH2, MSH6, PMS2	Four DNA mismatch repair genes responsible for maintaining genomic stability, have been identified as prognostic biomarkers associated with improved survival among ovarian cancer patients	60
Mao et al.	PIK3R1	Identified as an oncogene in human ovarian and colon tumors	61
